# Evolutionary trade-offs between antimicrobial resistance and virulence in *Pseudomonas aeruginosa*

**DOI:** 10.64898/2026.07.08.737271

**Authors:** Surajit Pal, Anton Mohn, Michael Habig, Barbara Pees, Hinrich Schulenburg

## Abstract

Antibiotics impose strong selection on bacteria, resulting in the emergence and spread of antimicrobial resistance. To date, the consequences of resistance evolution for other traits, especially virulence as a key life-history characteristic of high medical relevance remain poorly understood. A central limitation of existing work is reliance on clinical isolates with complex evolutionary histories, hindering causal inferences on resistance-virulence relationships. Such causal information is critical for our understanding of the distribution of resistance-associated evolutionary trade-offs, which may additionally guide optimization of treatment designs. The objectives of our study are to address these knowledge gaps using an experimental evolution framework with the human pathogen *Pseudomonas aeruginosa*. We quantified changes in resistance, life-history characteristics, *in-vivo* virulence with a *Caenorhabditis elegans* infection model, and whole genome sequences for bacterial clones, which had been independently evolved under three antibiotics with distinct cellular targets. We found that the resistance-virulence trade-off depended on the used antibiotic and was additionally driven by the underlying evolutionary path to resistance. Evolved resistance to the fluoroquinolone ciprofloxacin correlated positively with virulence, dependent on genetic changes in either the antibiotic target or efflux regulation. Conversely, evolved resistance to piperacillin/tazobactam, a β-lactam/β-lactamase inhibitor combination, was negatively correlated with virulence, contingent on the coincidental spread of resistance mutations and a large genomic deletion, containing numerous virulence genes. Lastly, evolved resistance to the aminoglycoside streptomycin led to only minor virulence changes. Overall, these antibiotic-specific evolutionary trajectories challenge the assumption of a universal resistance-virulence trade-off and demonstrate that antibiotic choice itself shapes pathogen virulence potential.

**Significance Statement:** Antimicrobial resistance and bacterial virulence are typically studied in isolation, yet they are shaped by the same evolutionary pressures and may directly compete for cellular resources. We addressed a fundamental but unresolved question: does evolution of resistance to an antibiotic make a pathogen more or less dangerous to a host? By characterizing experimentally evolved *Pseudomonas aeruginosa*, a leading cause of drug-resistant infections, we show that the answer depends on which antibiotic drove resistance. A positive resistance-virulence relationship occurred upon adaptation to a fluoroquinolone antibiotic, whereas it was negative upon β-lactam resistance, and unchanged upon aminoglycoside resistance evolution. These antibiotic-specific evolutionary trajectories challenge the assumption of a universal resistance-virulence trade-off and suggest that antibiotic choice shapes pathogen danger beyond drug susceptibility.
