## Supplementary Tables S1-S3 for "Evolutionary trade-offs between antimicrobial resistance and virulence in *Pseudomonas aeruginosa*"

### Sheet: Supplementary Table S1
Supplementary Table S1. Functional Categorization of identified gene variants inferred from a combined analysis using DAVID and the Pseudomonas database (1,2)
Broader Category	Gene	Functions
Cell wall synthesis	dacC	DacC = D-Ala-D-Ala carboxypeptidase / PBP5, peptidoglycan maturation
	mpl	Mpl ligase in peptidoglycan recycling; required for AmpC induction
	mraY	MraY catalyzes first lipid-linked PG precursor step
Beta-lactamase regulation	ampR	LysR-type transcriptional regulator of ampC
Quorum quenching	PA14_40040	Predicted penicillin acylase that is likely involved in quorum quenching
Efflux regulation	mexR	Repressor of MexAB-OprM efflux operon
	amrR (PA14_16300)	Regulator of MexAB-OprM efflux pump (active form leads to MexAB-OprM upregulation)
	nalC	Regulator of MexAB-OprM efflux pump (active form supresses MexAB-OprM)
	nfxB	Repressor of MexCD-OprJ efflux pump
	mexS	Oxidoreductase acting as a negative regulator of the MexEF-OprN efflux pump
DNA replication	gyrA	DNA gyrase subunit A
	gyrB	DNA gyrase subunit B
Chemotaxis behavior	mapZ	c-di-GMP-binding adaptor protein, linking the second messenger cyclic di-GMP to the chemotaxis machinery
Ribosome/Translation	rpsL	30S ribosomal protein S12, translation, streptomycin resistance marker
	rsmG	Ribosomal small subunit methyltransferase G, previously gidB, part of translational machinery, known to contribute to streptomycin resistance
Transmembrane transport	opmQ	Outer-membrane channel of PvdRT-OpmQ transporter, involved in pyoverdine transport
	pcrD	Inner membrane ATPase docking apparatus protein of a type 3 secretion system (T3SS), involved in acute virulence
	PA14_14360	Annotated sodium/sulfate symporter-like transporter
	PA14_44800	Predicted transmembrane transporter
	PA14_50810	OmpA family outer membrane protein, possibly involved in outer membrane integrity, stress resistance, or even virulence
Pleiotropic regulator	pprA	Two-component system sensor histidine kinase
	rpoN	Sigma factor σ⁵⁴ acting as a global regulator of transcription
Metabolism	ilvI	Acetohydroxyacid synthase large subunit, branched-chain amino acid biosynthesis
	speC	Ornithine decarboxylase, polyamine metabolism
Motility	fliG	Flagellar motor switch/rotor protein essential for motility
	motB	Flagellar stator protein, torque generation for motility
Unknown function	PA14_12110
	PA14_60110
	PA14_67970
	PA14_38210
	PA14_07550
	PA14_32790
References
1	Sherman BT, Hao M, Qiu J, Jiao X, Baseler MW, Lane HC, Imamichi T, Chang W (2022) DAVID: a web server for functional enrichment analysis and functional annotation of gene lists (2021 update). Nucleic Acids Res. 50:W216-W221. doi:10.1093/nar/gkac194
2	Winsor GL, Griffiths EJ, Lo R, Dhillon BK, Shay JA, Brinkman FS (2016) nEnhanced annotations and features for comparing thousands of Pseudomonas genomes in the Pseudomonas genome database. Nucleic Acids Res. 44:D646-53. doi: 10.1093/nar/gkv1227.

### Sheet: Supplementary Table S2
Supplementary Table S2. List of genes within the duplicated geneome region
Cluster	Gene/ GenID	Function	Start (bp)	Stop (bp)	Reference
Filamentous Prophage Pf1	PA14_48880 (intT), PA14_48890, PA14_48900, PA14_48910, PA14_48920, PA14_48930, PA14_48940 (coaB), PA14_48950, PA14_48960, PA14_48970, PA14_48980, PA14_48990, PA14_49000, PA14_49010, PA14_49020, PA14_49030	This Pf1-like filamentous prophage integrates into the host genome, enhancing biofilm formation and structural integrity. It promotes chronic infections via immune evasion, induces antiviral responses, and increases aminoglycoside tolerance. The phage imposes slower growth rates, enabling adaptive shifts under environmental stress.	4345187	4354837	1–4
References
1	E. B. Burgener, et al., Filamentous bacteriophages are associated with chronic Pseudomonas lung infections and antibiotic resistance in cystic fibrosis. Science Translational Medicine (2019). https://doi.org/10.1126/scitranslmed.aau9748.
2	M. J. Mooij, et al., Characterization of the integrated filamentous phage Pf5 and its involvement in small-colony formation. Microbiology (Reading) 153, 1790–1798 (2007).
3	P. R. Secor, et al., Filamentous Bacteriophage Promote Biofilm Assembly and Function. Cell Host & Microbe 18, 549–559 (2015).
4	P. R. Secor, et al., Pf Bacteriophage and Their Impact on Pseudomonas Virulence, Mammalian Immunity, and Chronic Infections. Front. Immunol. 11 (2020).

### Sheet: Supplementary Table S3
Supplementary Table S3. List of genes and functions within the large genomic deletion
Cluster	Gene/ GenID	Function	Start (bp)	Stop (bp)	References
Pyoverdine Biosynthesis	PA14_33730, PA14_33740 (pvdP), PA14_33750 (opmQ), PA14_33760, PA14_33770, PA14_33780, PA14_33800, PA14_33810 (pvdA), PA14_33820 (pvdQ), PA14_33830, PA14_33840	Siderophore production for iron uptake, crucial for virulence in iron-scarce host environments; acts as a signalling molecule regulating toxin production and biofilm formation. Enhances metabolic adaptation under nutrient stress.	2993821	3008742	1–3
Arsenic Resistance	PA14_35080 (arsH), PA14_35100 (arsC), PA14_35110 (arsB), PA14_35130 (arsR)	Detoxification of arsenic via reduction and efflux; confers tolerance to heavy metals and oxidative stress, aiding survival in polluted or host environments.	3123481	3126334	4, 5
Psl Polysaccharide	PA14_35550 (pslO), PA14_35570 (pslN), PA14_35590 (pslM), PA14_35600 (pslL), PA14_35620 (pslK), PA14_35630 (pslJ), PA14_35640 (pslI), PA14_35650 (pslH), PA14_35670 (pslG), PA14_35680 (pslF), PA14_35690 (pslE)	Exopolysaccharide synthesis for biofilm matrix; promotes adhesion, virulence, antibiotic tolerance, and immune evasion in infections.	3160432	3174547	6, 7
Hydrogen Cyanide (HCN)	PA14_36310 (hcnC), PA14_36320 (hcnB), PA14_36330 (hcnA)	Toxin production inhibiting host respiration; enhances virulence in low-oxygen biofilms, contributes to tissue damage and immune suppression.	3233419	3236380	8, 9
ExoY Effector	PA14_36345 (exoY)	Type III secreted adenylate cyclase disrupting host cytoskeleton and signaling; promotes acute virulence and host cell damage.	3236744	3237988	10
Glycogen Metabolism	PA14_36570 (glgA), PA14_36580 (glgB), PA14_36590 (malQ), PA14_36605, PA14_36620, PA14_36630 (glgX), PA14_36710 (glgB), PA14_36840 (glgP)	Glycogen synthesis and breakdown for energy storage; supports stress tolerance under nutrient limitation and osmotic/oxidative conditions in biofilms.	3253507	3285030	11
Catalase (KatE)	PA14_36810 (katE)	Hydrogen peroxide detoxification; key for oxidative stress resistance during host immune attack or environmental stress.	3279311	3281440	12
CupA Fimbriae	PA14_37000 (cupA5), PA14_37010 (cupA4), PA14_37030 (cupA3), PA14_37040 (cupA2), PA14_37060 (cupA1)	Chaperone-usher fimbriae for adhesion and biofilm formation; enhances host colonization and virulence. Part of PAPI-1 island.	3294854	3300902	13
Alkylated DNA Repair (Ada)	PA14_37190 (ada)	Repairs alkylated DNA; protects against genotoxic stress from mutagens, supporting antibiotic tolerance and survival.	3312668	3313744	14
Copper Resistance (Pco)	PA14_37790 (pcoA), PA14_37810 (pcoB)	Copper oxidation and efflux; tolerates high copper, aiding adaptation to metal stress in hosts or environments.	3369223	3372095	15
Cyanate Detoxification (Cyn)	Cyanate Detoxification (Cyn)	Cyanate degradation to ammonia/CO2; detoxifies HCN byproducts, supporting nitrogen metabolism and self-protection from virulence factors.	3386039	3386039	16
Glutathione Reductase (Gor)	PA14_38330 (gor)	Maintains glutathione for redox balance; essential for oxidative stress defense and AMR .	3416155	3417510	17
Efflux pump	PA14_38380 (amrR), PA14_38395 (mexX), PA14_38410 (mexY), PA14_38420	Efflux of antibiotics and toxins; confers resistance especially against aminoglycosides, to a lesser extent to fluoroquinolones, and some other drugs	3420889	3427200	18–21
Acyclic Isoprenoid Degradation (Gny)	PA14_38430 (gnyR), PA14_38440 (gnyD), PA14_38460 (gnyB), PA14_38470 (gnyH), PA14_38480 (gnyA), PA14_38490 (gnyL)	Catabolism of isoprenoids to central metabolites; enables utilization of terpenoids as carbon sources.	3427393	3434437	22
Tyrosine Catabolism	PA14_38510 (hmgA), PA14_38530 (fahA), PA14_38550 (maiA)	Degradation of tyrosine to fumarate/acetoacetate; prevents toxic accumulation, provides energy. Involved in production of pyomelanin.	3435469	3438705	23, 24
PQQ Biosynthesis and Ethanol Oxidation (Pqq/Exa)	PA14_38780 (pqqE), PA14_38790 (pqqD), PA14_38800 (pqqC), PA14_38820 (pqqB), PA14_38825 (pqqA), PA14_38840 (exaC), PA14_38850 (exaB), PA14_38860 (exaA), PA14_39010 (pqqF)	Cofactor synthesis for dehydrogenases; oxidizes ethanol to acetate, supporting alcohol metabolism under aerobic conditions.	3459133	3478818	25, 26
Bacitracin Resistance	PA14_39190 (bacA)	Undecaprenyl pyrophosphate phosphatase; disrupts bacitracin target, conferring resistance to peptide antibiotics.	3490204	3491037	27
Ribose Utilization (Rbs)	PA14_39280 (rbsK), PA14_39300 (rbsR), PA14_39320 (rbsC), PA14_39330 (rbsA), PA14_39350 (rbsB)	Ribose transport and phosphorylation for pentose phosphate pathway; supports sugar metabolism.	3498805	3503357	28, 29
Paerucumarin Biosynthesis	PA14_35390 (pvcD), PA14_35400 (pvcC), PA14_35420 (pvcB), PA14_35430 (pvcA)	Isonitrile metabolite production; involved in iron acquisition, biofilm regulation, and virulence enhancement.	3146722	3150795	30, 31
Branched-Chain Keto Acid Dehydrogenase (Bkd)	PA14_35490 (lpdV), PA14_35500 (bkdB), PA14_35520 (bkdA2), PA14_35530 (bkdA1), PA14_35540 (bkdR)	Catabolism of branched-chain amino acids to acyl-CoA; provides energy and lipid precursors.	3154662	3160399	32, 33
Mannitol Catabolism (Mtl)	PA14_34340 (mtlZ), PA14_34350 (mtlY), PA14_34360 (mtlD), PA14_34370 (mtlk), PA14_34390 (mtlG), PA14_34410 (mtlF), PA14_34420 (mtlE), PA14_34440 (mtlR)	Mannitol degradation to fructose-6P; allows polyol utilization in plant/host niches.	3054202	3063556	34, 35
2-Ketogluconate Utilization	PA14_35320 (kguD), PA14_35330 (kguT), PA14_35340 (kguK), PA14_35360 (kguE)	Catabolism of 2-ketogluconate to 6-phosphogluconate; part of glucose peripheral metabolism.	3139925	3144025	36
Phenazine Biosynthesis 2 (Phz2)	PA14_39880 (phzG2), PA14_39890 (phzF2), PA14_39910 (phzE2), PA14_39925 (phzD2), PA14_39945 (phzC2), PA14_39960 (phzB2), PA14_39970 (phzA2)	Duplicate phenazine production (e.g., pyocyanin); redox balance, antibiotic activity, virulence signalling in biofilms under oxygen limitation.	3555459	3561732	37–40
References
1	D. Kang, et al., Pyoverdine-Dependent Virulence of Pseudomonas aeruginosa Isolates From Cystic Fibrosis Patients. Front Microbiol 10, 2048 (2019).
2	M. T. Ringel, T. Brüser, The biosynthesis of pyoverdines. Microb Cell 5, 424–437.
3	A. Stintzi, et al., The pvc Gene Cluster ofPseudomonas aeruginosa: Role in Synthesis of the Pyoverdine Chromophore and Regulation by PtxR and PvdS. Journal of Bacteriology 181, 4118–4124 (1999).
4	I. Ben Fekih, et al., Distribution of Arsenic Resistance Genes in Prokaryotes. Front. Microbiol. 9 (2018).
5	J. Cai, K. Salmon, M. S. DuBow, A chromosomal ars operon homologue of Pseudomonas aeruginosa confers increased resistance to arsenic and antimony in Escherichia coli. Microbiology (Reading) 144 ( Pt 10), 2705–2729 (1998).
6	L. Ma, K. D. Jackson, R. M. Landry, M. R. Parsek, D. J. Wozniak, Analysis of Pseudomonas aeruginosa Conditional Psl Variants Reveals Roles for the Psl Polysaccharide in Adhesion and Maintaining Biofilm Structure Postattachment. Journal of Bacteriology 188, 8213–8221 (2006).
7	C. Ryder, M. Byrd, D. J. Wozniak, Role of polysaccharides in Pseudomonas aeruginosa biofilm development. Curr Opin Microbiol 10, 644–648 (2007).
8	A. Anand, et al., Biological hydrogen cyanide emission globally impacts the physiology of both HCN-emitting and HCN-perceiving Pseudomonas. mBio 14, e00857-23 (2023).
9	G. Pessi, D. Haas, Transcriptional Control of the Hydrogen Cyanide Biosynthetic Genes hcnABC by the Anaerobic Regulator ANR and the Quorum-Sensing Regulators LasR and RhlR in Pseudomonas aeruginosa. J Bacteriol 182, 6940–6949 (2000).
10	M. Galle, I. Carpentier, R. Beyaert, Structure and Function of the Type III Secretion System of Pseudomonas aeruginosa. Curr Protein Pept Sci 13, 831–842 (2012).
11	S. D. Woodcock, et al., Trehalose and α-glucan mediate distinct abiotic stress responses in Pseudomonas aeruginosa. PLoS Genet 17, e1009524 (2021).
12	W. S. da Cruz Nizer, et al., Oxidative Stress Response in Pseudomonas aeruginosa. Pathogens 10, 1187 (2021).
13	S. Ruer, S. Stender, A. Filloux, S. de Bentzmann, Assembly of Fimbrial Structures in Pseudomonas aeruginosa: Functionality and Specificity of Chaperone-Usher Machineries. J Bacteriol 189, 3547–3555 (2007).
14	K. Kleibl, Molecular mechanisms of adaptive response to alkylating agents in Escherichia coli and some remarks on O6-methylguanine DNA-methyltransferase in other organisms. Mutation Research/Reviews in Mutation Research 512, 67–84 (2002).
15	J. Quintana, L. Novoa-Aponte, J. M. Argüello, Copper homeostasis networks in the bacterium Pseudomonas aeruginosa. J Biol Chem 292, 15691–15704 (2017).
16	V. M. Luque-Almagro, et al., Characterization of the Pseudomonas pseudoalcaligenes CECT5344 Cyanase, an Enzyme That Is Not Essential for Cyanide Assimilation. Appl Environ Microbiol 74, 6280–6288 (2008).
17	L. Wongsaroj, et al., Pseudomonas aeruginosa glutathione biosynthesis genes play multiple roles in stress protection, bacterial virulence and biofilm formation. PLoS One 13, e0205815 (2018).
18	A. Avakh, G. D. Grant, M. J. Cheesman, T. Kalkundri, S. Hall, The Art of War with Pseudomonas aeruginosa: Targeting Mex Efflux Pumps Directly to Strategically Enhance Antipseudomonal Drug Efficacy. Antibiotics (Basel) 12, 1304 (2023).
19	L. G. Kavanaugh, M. E. Hinrichsen, C. M. Dunham, G. L. Conn, Regulation, structure, and activity of the Pseudomonas aeruginosa MexXY efflux system. Antimicrobial Agents and Chemotherapy 69, e01825-24 (2025).
20	A. B. Lorusso, J. A. Carrara, C. D. N. Barroso, F. F. Tuon, H. Faoro, Role of Efflux Pumps on Antimicrobial Resistance in Pseudomonas aeruginosa. Int J Mol Sci 23, 15779 (2022).
21	S. Vareschi, V. Jaut, S. Vijay, R. J. Allen, F. Schreiber, Antimicrobial efflux and biofilms: an interplay leading to emergent resistance evolution. Trends in Microbiology 33, 1018–1032 (2025).
22	A. L. Díaz-Pérez, A. N. Zavala-Hernández, C. Cervantes, J. Campos-García, The gnyRDBHAL Cluster Is Involved in Acyclic Isoprenoid Degradation in Pseudomonas aeruginosa. Appl Environ Microbiol 70, 5102–5110 (2004).
23	J. A. Molina-Mora, et al., Transcriptomic determinants of the response of ST-111 Pseudomonas aeruginosa AG1 to ciprofloxacin identified by a top-down systems biology approach. Sci Rep 10, 13717 (2020).
24	A. Rodríguez-Rojas, et al., Inactivation of the hmgA gene of Pseudomonas aeruginosa leads to pyomelanin hyperproduction, stress resistance and increased persistence in chronic lung infection. Microbiology 155, 1050–1057 (2009).
25	A. W. Crocker, et al., Pseudomonas aeruginosa Ethanol Oxidation by AdhA in Low-Oxygen Environments. J Bacteriol 201, e00393-19 (2019).
26	H. Görisch, The ethanol oxidation system and its regulation in Pseudomonas aeruginosa. Biochimica et Biophysica Acta (BBA) - Proteins and Proteomics 1647, 98–102 (2003).
27	L. Wallart, et al., BacA: a possible regulator that contributes to the biofilm formation of Pseudomonas aeruginosa. Front Microbiol 15, 1332448 (2024).
28	E. Okon, et al., Key role of an ADP - ribose - dependent transcriptional regulator of NAD metabolism for fitness and virulence of Pseudomonas aeruginosa. Int J Med Microbiol 307, 83–94 (2017).
29	Z. Udaondo, J. Ramos, A. Segura, T. Krell, A. Daddaoua, Regulation of carbohydrate degradation pathways in Pseudomonas involves a versatile set of transcriptional regulators. Microb Biotechnol 11, 442–454 (2018).
30	M. F. Clarke-Pearson, S. F. Brady, Paerucumarin, a New Metabolite Produced by the pvc Gene Cluster from Pseudomonas aeruginosa. Journal of Bacteriology 190, 6927–6930 (2008).
31	U. Qaisar, et al., The pvc Operon Regulates the Expression of the Pseudomonas aeruginosa Fimbrial Chaperone/Usher Pathway (Cup) Genes. PLoS One 8, e62735 (2013).
32	N. R. Glasser, B. X. Wang, J. A. Hoy, D. K. Newman, The Pyruvate and α-Ketoglutarate Dehydrogenase Complexes of Pseudomonas aeruginosa Catalyze Pyocyanin and Phenazine-1-carboxylic Acid Reduction via the Subunit Dihydrolipoamide Dehydrogenase*. Journal of Biological Chemistry 292, 5593–5607 (2017).
33	KEGG ORTHOLOGY: K09699. Available at: https://www.genome.jp/dbget-bin/www_bget?K09699+2.3.1.168+R04097 [Accessed 19 October 2025].
34	P. V. Phibbs, S. M. McCowen, T. W. Feary, W. T. Blevins, Mannitol and Fructose Catabolic Pathways of Pseudomonas aeruginosa Carbohydrate-Negative Mutants and Pleiotropic Effects of Certain Enzyme Deficiencies. J Bacteriol 133, 717–728 (1978).
35	A. Schwieters, et al., MtlD as a therapeutic target for intestinal and systemic bacterial infections. Journal of Bacteriology 207, e00480-24 (2024).
36	L. Sun, et al., Characterization and Transcriptional Regulation of the 2-Ketogluconate Utilization Operon in Pseudomonas plecoglossicida. Microorganisms 12, 2530 (2024).
37	D. V. Mavrodi, W. Blankenfeldt, O. V. Mavrodi, D. M. Weller, L. S. Thomashow, Microbial phenazines: biosynthesis, structural diversity, evolution, regulation, and biological significance. Microbiology and Molecular Biology Reviews 0, e00147-23 (2025).
38	V. V. Phelan, et al., Impact of a Transposon Insertion in phzF2 on the Specialized Metabolite Production and Interkingdom Interactions of Pseudomonas aeruginosa. Journal of Bacteriology 196, 1683–1693 (2014).
39	D. A. Recinos, et al., Redundant phenazine operons in Pseudomonas aeruginosa exhibit environment-dependent expression and differential roles in pathogenicity. Proc Natl Acad Sci U S A 109, 19420–19425 (2012).
40	J. S. Valastyan, E. E. Shine, R. A. Mook, B. L. Bassler, Inhibitors of the PqsR Quorum-Sensing Receptor Reveal Differential Roles for PqsE and RhlI in Control of Phenazine Production. ACS Chem. Biol. 20, 1273–1287 (2025).
